# The miR156-targeted *SlSBP15* represses tomato shoot branching via modulating auxin transport and interacting with *GOBLET* and *BRANCHED1b*

**DOI:** 10.1101/2022.12.21.521468

**Authors:** Carlos Hernán Barrera-Rojas, Mateus Henrique Vicente, Diego Armando Pinheiro Brito, Eder M. Silva, Aitor Munoz Lopez, Leticia F. Ferigolo, Rafael Monteiro do Carmo, Carolina M. S. Silva, Geraldo F.F. Silva, Joao P. O. Correa, Marcela M. Notini, Luciano Freschi, Pilar Cubas, Fabio T.S. Nogueira

## Abstract

The microRNA156 (miR156)/*SQUAMOSA PROMOTER-BINDING PROTEIN-LIKE* (*SPL/SBP*) regulatory hub is highly conserved among phylogenetically distinct species, but how it interconnects multiple pathways to converge to common integrators controlling shoot architecture is still unclear. Here, we demonstrated that the miR156/*SlSBP15* hub modulates tomato shoot branching (SB) by connecting phytohormones with important genetic pathways regulating both axillary bud (AB) development and outgrowth. We verified that plants overexpressing the miR156 (156-OE plants) display high SB, whereas plants overexpressing a miR156-resistant SlSBP15 alelle (rSBP15 plants) display arrested SB and are able to partially restore the wild-type (WT) phenotype in156-OE background. Although rSBP15 plants showed ABs smaller than MT, its activation is dependent on shoot apex-derived auxin transport inhibition. Additionally, hormonal measurements reveal that IAA and ABA concentrations were lower in 156-OE and higher in rSBP15-OE plants. SlSBP15 regulates AB development and outgrowth by inhibiting auxin transport and the activity of *GOBLET* (*GOB*), and by interacting with BRANCHED1b (SlBRC1b) at the protein level to control abscisic acid (ABA) levels within ABs. Our data provide a new mechanism by which the miR156/*SPL/SBP* hub regulates SB, and suggest that *SlSBP15* has potential applications in improving tomato architecture.
