## Supplementary Table S1 for "The miR156-targeted *SlSBP15* represses tomato shoot branching via modulating auxin transport and interacting with *GOBLET* and *BRANCHED1b*"

### Sheet: Table S1
	Supplementary Table S1. Oligonucleotide sequences used in this work.
	Primer	Sequence*	ID	Utilization	Reference
	ACTIN4-F	GGTCCCTCTATTGTCCACAG	Solyc04g011500	RT-qPCR	Silva et al. (2018)1
	ACTIN4-R	TGCATCTCTGGTCCAGTAGGA
	ALPHA-TUBULIN3-F	TGAGGTCTTCTCACGCATTG	Solyc04g077020	RT-qPCR	This work
	ALPHA-TUBULIN3-R	CACTGAACTCGCCTTCTTCC
	BETA-TUBULIN1 -F	AACCTCCATTCAGGAGATGTTT	Solyc04g081490	RT-qPCR	Exposito-Rodriguez et al. (2008)2
	BETA-TUBULIN1 -R	TCTGCTGTAGCATCCTGGTATT
	GOB-F	GGTTCTGGACTGCAACTTCAC	Solyc07g062840	RT-qPCR	Ben-Gera et al. (2012)3
	GOB-R	CCATTTTCGCTTTCCCAGG
	pGOB-F1 Fragment 1	ttgtcgtctcactcgggagCAGATCTCGCTCACCACTC	Solyc07g062840	GOB promoter cloning	This work
	pGOB-R1 Fragment 1	ttgtcgtctcactcaTACGTGTGCTCAATGAACATT
	pGOB-F2 Fragment 2	ttgtcgtctcactcgCGTATTCAAGTCCAACTAAATGAC
	pGOB-R2 Fragment 2	ttgtcgtctcactcaATCGTCTATCTAAGTATCGTATAACT
	pGOB-F3 Fragment 3	ttgtcgtctcactcgCGATAGTTAATAATGGTTCAATCCA
	pGOB-R3 Fragment 3	ttgtcgtctcactcaTCCTGGTTCATGCTAATATATTCTAT
	pGOB-F4 Fragment 4	ttgtcgtctcactcgAGGATGGACACAAATTTGTTGG
	pGOB-R4 Fragment 4	ttgtcgtctcactcaCAAGGGCTTTTATCCATGCAT
	pGOB-F5 Fragment 5	ttgtcgtctcactcgCTTGGCTCTATGCTTTGCC
	pGOB-R5 Fragment 5	ttgtcgtctcactcacattGGCTAACACCACGAAATAGATAA
	miR156 probe	GTGCTCACTCTCTTCTGTCA		in situ	Ortiz-Morea et al. (2013)4
	attb1-SlBRC1a-F	ggggacaagtttgtacaaaaaagcaggctATGTACCCTTCGAGCAATT	Solyc03g119770	BRC1a cloning for yeast-two-hybrid	This work
	attb2-SlBRC1a-R	ggggaccactttgtacaagaaagctgggtATCCTCATCAGCCATAGATTG
	attb1-SlBRC1b-F	ggggacaagtttgtacaaaaaagcaggctATGTATCCTCCAAGCAACA	Solyc06g069240	BRC1b cloning for yeast-two-hybrid	This work
	attb2-SlBRC1b-R	ggggaccactttgtacaagaaagctgggtATTTGGATTTTCCAGTTTGG
	SlDMR1-F	GCTATGCTACAGAAACATGGAGA	Solyc03g006360	RT-qPCR	This work
	SlDMR1-R	CAGTAGCTAGAAAGCCACTGAAT
	SlGASA-F	GTTCCAAGGCAGGACTGAAG	Solyc01g107370	RT-qPCR	This work
	SlGASA-R	CTAAGGACATTTGGGCTTTCC
	SlIAA17-F	CATGGGGGATGTTTGTTGAT	Solyc06g008590	RT-qPCR	This work
	SlIAA17-R	TCATCCATTTCTGTTCTTGCAC
	SlLAX2-F	TTGTTGGGTTTGGATTTGGT	Solyc01g111310	RT-qPCR	This work
	SlLAX2-R	GGTGGTGATGGTGAGTGATG
	SlNCED-F	GGCTATCGCTGAACCATGGC	Solyc07g056570	RT-qPCR	This work
	SlNCED-R	GCCTCCAACTTCAAACTCATTGC
	pSlNCED-F	atggtctcaggagGTGTTGAGAATTGAGAGTTGGA	Solyc07g056570	SlNCED promoter cloning	This work
	pSlNCED-R	atggtctcacgaaGTAGTAGTTGCCATAGCTACCTA
	SlPIN9-F	TGATTATGGTGTGGCGAAAA	Solyc10g078370	RT-qPCR	This work
	SlPIN9-R	AAACATTGCCATTCCGAGAC
	pSlPIN9-F	atggtctcaggagGCACGAGAACCTGAAAAG	Solyc10g078370	SlPIN9 promoter Cloning	This work
	pSlPIN9-R	atggtctcacgaaCTTACAAAGATTCAAACTTTTCAC
	SlSBP15-F	caccATGGAACTGGGTTCAGTGTCT	Solyc10g078700	rSBP15 Cloning	This work
	rSlSBP15-F	GCTTAACAAGCTTAGAGCACCACTTGAATCTGAGACTCCAG
	rSSlBP15-R	GCTTAACAAGCTTAGAGCACCACTTGAATCTGAGACTCCAG
	SSlBP15-R	TCAAAGAGTCCAGTGCACATTCTG
	SlSBP15-F1	GGTTCAGCTACCAGGACCAG	Solyc10g078700	RT-qPCR	Silva et al. (2019)5
	SlSBP15-R1	TGTGAACTTGGCTGTTGACC
	SlSBP15-F2	TCCGGAAGCTTTCTGGTAGA	Solyc10g078700	in situ	This work
	SlSBP15-R2	TCAAAGAGTCCAGTGCACATTC
	SlSBP15_sgRNA 1	CCAATTAACTGAATTCGACC	Solyc10g078700	CRISPR	This work
	SlSBP15_sgRNA 2	CATGCCATAATGAGCGTCGT
	SlSBP15-F3	GAGGTCAGCAAGCTCATC	Solyc10g078700	CRISPR genotyping	This work
	SlSBP15-R3	GAAAGCTTCCGGATCTAC
	Cas9_F	GGAACTTCGAAGAGGTGGTG		CRISPR genotyping	This work
	Cas9_R	GATGAGCGTAGGTCTTGAGC
	attb1-SlSBP15-F	ggggacaagtttgtacaaaaaagcaggctATGGAACTGGGTTCAGTGTC	Solyc10g078700	SBP15 cloning for yeast-two-hybrid	This work
	attb2-SlSBP15-R	ggggaccactttgtacaagaaagctgggtTCAAAGAGTCCAGTGCACAT
	SlTDR8-F	CCTTCATGAGGAGAACATCCA	Solyc03g019710	RT-qPCR	This work
	SlTDR8-R	CCACTTAAGGTAGCAATTGAAGC
	CmYLCV (SapI)_F	tgctcttcgcgcTGGCAGACATACTGTCCCAC	Solyc10g078700	CRISPR construction	Čermák et al. (2017)6
	SlySBP15.gRNA1+Csy4_R	GGTCGAATTCAGTTAATTGGCTGCCTATACGGCAGTGAAC			This work
	SlySBP15.gRNA1+Scaffold_F	CCAATTAACTGAATTCGACCGTTTTAGAGCTAGAAATAGC
	SlySBP15.gRNA2+Csy4_R	ACGACGCTCATTATGGCATGCTGCCTATACGGCAGTGAAC
	SlySBP15.gRNA2+Scaffold_F	CATGCCATAATGAGCGTCGTGTTTTAGAGCTAGAAATAGC
	CmYLCV (SapI)_R	tgctcttctgacCTGCCTATACGGCAGTGAAC			Čermák et al. (2017)6
	* Lower case letters indicate the sequences necessary to insert the cloned fragments into the respective vectors.
	References
	1 Silva WB, Vicente MH, Robledo JM, Reartes DS, Ferrari RC, Bianchetti R, Araújo WL, Freschi L, Peres L, Zsögön A. 2018. SELF-PRUNING Acts Synergistically with DIAGEOTROPICA to Guide Auxin Responses and Proper Growth Form. Plant physiology 176: 2904–2916.
	2 Expósito-Rodríguez M, Borges AA, Borges-Pérez A, Pérez JA. 2008. Selection of internal control genes for quantitative real-time RT-PCR studies during tomato development process. BMC Plant Biology 8: 131.
	3 Ben-Gera H, Shwartz I, Shao MR, Shani E, Estelle M, Ori N. 2012. ENTIRE and GOBLET promote leaflet development in tomato by modulating auxin response. The Plant Journal 70: 903-915.
	4 Ortiz-Morea FA, Vicentini R, Silva GF, Silva EM, Carrer H, Rodrigues AP, Nogueira FTS. 2013. Global analysis of the sugarcane microtranscriptome reveals a unique composition of small RNAs associated with axillary bud outgrowth. Journal Experimental Botany 64: 2307-2320.
	5 Silva GFF, Silva EM, Correa JPO, Vicente MH, Jiang N, Notini MM, Carvalho Junior A, Jesus FA, Castilho P, Carrera E et al. 2019. Tomato floral induction and flower development are orchestrated by the interplay between gibberellin and two unrelated microRNA-controlled modules. New Phytologist 221: 1328–1344.
	6 Čermák T, Curtin SJ, Gil-Humanes J, Čegan R, Kono TJY, Konečná E, Belanto JJ, Starker CG, Mathre JW, Greenstein RL et al. 2017. A multipurpose toolkit to enable advanced genome engineering in plants. The Plant Cell 29: 1196– 1217.
