## Supplementary Table S4 for "The miR156-targeted *SlSBP15* represses tomato shoot branching via modulating auxin transport and interacting with *GOBLET* and *BRANCHED1b*"

### Sheet: DEG_comuns_156_rSBP15
Supplementary Table S4. Differentially expressed genes (DEGs) shared between 156-OE and rSBP15 early/dormant axillary buds:
ID	Loci	Function	logFC (156OE/MT)	FC (156OE/MT)	PValue	IPR	GO		logFC (rSBP15/MT)	FC (rSBP15/MT)	PValue
Solyc06g072430.3	Solyc06g072430	Bcl-2-associated athanogene-like protein	2.01261	4.03511	0.028504	IPR003103 Apoptosis regulator Bcl-2 protein, BAG	GO:0006915		1.5397	2.90735	0.0460363
Solyc06g061200.1	Solyc06g061200	Glycine-rich protein TomR2	1.83888	3.57731	0.0382562				1.75247	3.36934	0.010918
Solyc01g107370.3	Solyc01g107370	Gibberellin-regulated family protein	1.3767	2.59674	0.0497638	IPR003854 Gibberellin regulated protein			-1.30004	0.406116	0.0493991
Solyc02g071000.1	Solyc02g071000	Chlorophyll a/b binding protein	1.36692	2.57919	0.00391789	IPR001344 Chlorophyll A-B binding protein	GO:0005515,GO:0016020,GO:0016168		0.620673	1.53759	0.0254401
Solyc01g056780.3	Solyc01g056780	50S ribosomal protein L34	1.06415	2.09094	0.00641999	IPR000271 Ribosomal protein L34	GO:0005840		-0.654439	0.635322	0.0252497
Solyc03g123410.1	Solyc03g123410	Oxalate oxidase-like germin 171	1.05309	2.07497	0.0146854	IPR014710 RmlC-like jelly roll fold	GO:0045735,GO:0048046,GO:0050162		-0.984757	0.505311	0.00238569
Solyc08g078010.3	Solyc08g078010	50S ribosomal protein L19	1.04907	2.0692	0.000980498	IPR001857 Ribosomal protein L19			-0.622453	0.649566	0.00114614
Solyc10g086150.2	Solyc10g086150	chloroplast RNA binding protein	1.04901	2.06911	0.0128335	IPR000504 RNA recognition motif, RNP-1			-1.01393	0.495197	0.000281436
Solyc06g065970.1	Solyc06g065970	Cortical cell-delineating protein	1.04326	2.06088	0.0332087	IPR013770 Plant lipid transfer protein and hydrophobic protein, helical	GO:0006869,GO:0008289		-0.8505	0.554592	0.00291582
Solyc03g097950.4	Solyc03g097950	50S ribosomal protein L29	0.964955	1.952	0.00355777	IPR001854 Ribosomal protein L29	GO:0005840		-0.579219	0.669326	0.0140962
Solyc01g095320.4	Solyc01g095320	BCL-2-associated athanogene 6	0.940524	1.91923	0.00982182	IPR003103 Apoptosis regulator Bcl-2 protein, BAG			1.13674	2.19883	0.0115513
Solyc04g079790.3	Solyc04g079790	30S ribosomal protein S9	0.919637	1.89164	0.00696504	IPR000754 Ribosomal protein S9			-0.676484	0.625688	0.0191964
Solyc12g013710.2	Solyc12g013710	Light dependent NADH:protochlorophyllide oxidoreductase 1	0.887025	1.84936	0.000815082	IPR005979 Light-dependent protochlorophyllide reductase			0.594783	1.51025	0.00451025
Solyc11g066410.2	Solyc11g066410	50S ribosomal protein L9	0.885913	1.84793	0.0129593	IPR000244 Ribosomal protein L9			-0.615679	0.652623	0.0292784
Solyc07g017780.4	Solyc07g017780	H-ATPase	0.870783	1.82866	0.0243652	IPR006534 ATPase, P-type, plasma-membrane proton-efflux	GO:0008152,GO:0008553,GO:0016020,GO:0016021		1.64174	3.12043	0.00228102
Solyc10g006030.3	Solyc10g006030	30S ribosomal protein S10-like	0.861194	1.81654	0.0181752	IPR005731 Ribosomal protein S10, bacterial	GO:0005840,GO:0015935		-0.752772	0.593462	0.0230829
Solyc01g111660.4	Solyc01g111660	Aquaporin-like protein	0.8547	1.80838	0.0418466	IPR012269 Aquaporin	GO:0015250,GO:0016020,GO:0016021		-1.04033	0.486217	0.000299891
Solyc07g061900.3	Solyc07g061900	50S ribosomal protein L4	0.853109	1.80639	0.00285986	IPR015498 Ribosomal protein L4	GO:0005515,GO:0005840,GO:0006412,GO:0008266		-0.522242	0.696289	0.0212619
Solyc02g077990.3	Solyc02g077990	30S ribosomal protein S5	0.852699	1.80588	0.0066892	IPR005712 Ribosomal protein S5, bacterial-type	GO:0005622,GO:0005840,GO:0015935		-0.555847	0.680257	0.0151201
Solyc08g078940.1	Solyc08g078940	Cortical cell-delineating protein	0.848547	1.80069	0.00949507	IPR013770 Plant lipid transfer protein and hydrophobic protein, helical	GO:0006869,GO:0008289		-2.9701	0.127617	0.000105423
Solyc02g086820.3	Solyc02g086820	Carbonic anhydrase 2	0.844153	1.79521	0.0330083	IPR015892 Carbonic anhydrase, prokaryotic-like, conserved site	GO:0005515,GO:0015976		1.13466	2.19567	0.0206677
Solyc05g005490.4	Solyc05g005490	Carbonic anhydrase 1	0.8237	1.76994	0.000355091	IPR015892 Carbonic anhydrase, prokaryotic-like, conserved site	GO:0005515,GO:0015976		1.1792	2.26451	0.000437476
Solyc06g083480.4	Solyc06g083480	Short chain alcohol dehydrogenase-like	0.790458	1.72962	0.00096906	IPR002347 Glucose/ribitol dehydrogenase			-0.722482	0.606054	0.000435028
Solyc05g013850.2	Solyc05g013850	Sieve element-occluding protein 3	0.781032	1.71836	0.0172723				1.81578	3.52049	0.00866377
Solyc06g074200.4	Solyc06g074200	Sex-linked protein 9	0.774948	1.71113	0.0319216	IPR017498 Photosystem I PsaO			0.637624	1.55577	0.0158965
Solyc09g090360.3	Solyc09g090360	Xenotropic and polytropic retrovirus receptor	0.771585	1.70714	0.0257899	IPR004342 EXS, C-terminal	GO:0004930,GO:0005515,GO:0016021		1.17624	2.25987	0.0487916
Solyc12g100160.3	Solyc12g100160	50S ribosomal protein L6	0.765062	1.69944	0.0185475	IPR019906 Ribosomal protein L6, subgroup	GO:0005840		-0.676065	0.62587	0.0209134
Solyc02g069450.3	Solyc02g069450	Photosystem I reaction center subunit III	0.751886	1.68399	0.0182766	IPR003666 Photosystem I reaction centre protein PsaF, subunit III	GO:0009538		0.566083	1.4805	0.0106005
Solyc11g017440.3	Solyc11g017440	Snakin-2	0.745319	1.67635	0.00321772	IPR003854 Gibberellin regulated protein			0.509033	1.4231	0.009846
Solyc07g066470.3	Solyc07g066470	Porphobilinogen deaminase	0.743332	1.67404	0.00281178	IPR000860 Tetrapyrrole biosynthesis, hydroxymethylbilane synthase	GO:0004418,GO:0033014		-0.627509	0.647293	0.000899919
Solyc06g051200.3	Solyc06g051200	50S ribosomal protein L3	0.742499	1.67307	0.0126037	IPR019927 Ribosomal protein L3, bacterial/organelle-type			-0.647248	0.638497	0.0159489
Solyc06g084140.4	Solyc06g084140	High affinity sulfate transporter 1	0.740077	1.67026	0.0143855	IPR001902 Sulphate anion transporter			1.63943	3.11543	6.20701e-05
Solyc06g072700.3	Solyc06g072700	Metal ion binding protein	0.734335	1.66363	0.0264015	IPR006121 Heavy metal transport/detoxification protein	GO:0030001,GO:0046914		1.30631	2.47307	0.000317768
Solyc03g111840.3	Solyc03g111840	Polyadenylate-binding protein 1-like	0.727067	1.65527	0.017299	IPR000504 RNA recognition motif, RNP-1	GO:0000166,GO:0003676		-0.779873	0.582418	0.00618218
Solyc12g098590.3	Solyc12g098590	UDP-glucosyltransferase family 1 protein	0.709374	1.63509	0.000610445	IPR002213 UDP-glucuronosyl/UDP-glucosyltransferase			-0.967013	0.511564	0.0120128
Solyc11g065830.2	Solyc11g065830	2-oxoglutarate/malate translocator-like protein	0.707882	1.6334	0.0022257	IPR001898 Sodium/sulphate symporter			-0.558625	0.678949	0.00235394
Solyc04g082630.3	Solyc04g082630	Glyceraldehyde-3-phosphate dehydrogenase B	0.702012	1.62677	0.012067	IPR000173 Glyceraldehyde 3-phosphate dehydrogenase	GO:0004365,GO:0008152,GO:0055114		0.516731	1.43071	0.0139745
Solyc09g011750.3	Solyc09g011750	Receptor-like protein kinase At5g59670	0.698818	1.62317	0.0315165	IPR002290 Serine/threonine protein kinase	GO:0005488,GO:0006468		0.716337	1.64301	0.0140385
Solyc03g111810.2	Solyc03g111810	Sieve element-occluding protein 3	0.698049	1.62231	0.0499194				1.51357	2.85516	0.00670044
Solyc02g065400.3	Solyc02g065400	Oxygen-evolving enhancer protein 1 of photosystem II	0.673643	1.5951	0.0117345	IPR002628 Photosystem II manganese-stabilizing protein PsbO			0.507115	1.42121	0.0441221
Solyc04g009030.3	Solyc04g009030	Glyceraldehyde-3-phosphate dehydrogenase	0.672047	1.59333	0.000408415	IPR000173 Glyceraldehyde 3-phosphate dehydrogenase	GO:0004365,GO:0008152,GO:0055114		0.545005	1.45903	0.0204139
Solyc02g079950.3	Solyc02g079950	Oxygen-evolving enhancer protein 3	0.665156	1.58574	0.0336471	IPR008797 Photosystem II oxygen evolving complex protein PsbQ	GO:0019898		0.564023	1.47839	0.0200974
Solyc03g118410.3	Solyc03g118410	Acyl carrier protein	0.66342	1.58383	0.00980223	IPR003231 Acyl carrier protein (ACP)			-1.20103	0.434964	0.00372039
Solyc02g085760.2	Solyc02g085760	Rhomboid family protein	0.662496	1.58282	0.00507531	IPR002610 Peptidase S54, rhomboid			1.04546	2.06402	0.00272301
Solyc05g052600.4	Solyc05g052600	Fructose-1 6-bisphosphatase class 1	0.651427	1.57072	0.0177806	IPRIPR000719 Protein kinase, core	GO:0005975,GO:0042132		0.504574	1.4187	0.0148613
Solyc05g013870.4	Solyc05g013870	Sieve element-occluding protein 3	0.645697	1.56449	0.0250159				1.62417	3.08265	0.00770885
Solyc10g039290.2	Solyc10g039290	Peptide transporter-like protein	0.644018	1.56268	0.0400861	IPR000109 TGF-beta receptor, type I/II extracellular region	GO:0016020,GO:0042936		0.925159	1.89889	0.00352416
Solyc01g107330.4	Solyc01g107330	SWIB/MDM2 domain protein	0.638421	1.55662	0.0297919	IPR019835 SWIB domain			-0.599492	0.659986	0.0222627
Solyc06g072490.3	Solyc06g072490	40S ribosomal protein S1	0.636939	1.55503	0.037219	IPR001593 Ribosomal protein S3Ae	GO:0003735,GO:0005840,GO:0032183		-0.815424	0.568241	0.00675618
Solyc01g103450.3	Solyc01g103450	Chaperone DnaK	0.616295	1.53293	0.0457921	IPR012725 Chaperone DnaK	GO:0005524,GO:0006457		-0.523081	0.695884	0.0104443
Solyc09g092690.3	Solyc09g092690	Peptidyl-prolyl cis-trans isomerase	0.611401	1.52774	0.0144341	IPR001179 Peptidyl-prolyl cis-trans isomerase, FKBP-type			-1.00176	0.499391	0.00633441
Solyc07g017600.3	Solyc07g017600	Pectinesterase	0.60246	1.5183	0.0369865	IPR000070 Pectinesterase, catalytic	GO:0005618,GO:0030599		1.2985	2.45972	0.00340595
Solyc12g088170.2	Solyc12g088170	Hydroxycinnamoyl CoA quinate transferase	0.600847	1.51661	0.0319824	IPR003480 Transferase			-1.09514	0.468091	0.0115407
Solyc10g081240.3	Solyc10g081240	Protein grpE	0.591451	1.50676	0.0237897	IPR000740 GrpE nucleotide exchange factor	GO:0005515,GO:0005739,GO:0006457		-0.619899	0.650716	0.0113209
Solyc09g025260.4	Solyc09g025260	SAP-like protein BP-73	0.59141	1.50672	0.0136326	IPR001757 ATPase, P-type, K/Mg/Cd/Cu/Zn/Na/Ca/Na/H-transporter			-0.630778	0.645828	0.00271333
Solyc01g106210.3	Solyc01g106210	Chaperone DnaK	0.587574	1.50272	0.00663702	IPR012725 Chaperone DnaK			-0.810316	0.570257	0.000128795
Solyc03g150155.1	Solyc03g150155	no data	0.585323	1.50037	0.0188576				-1.18828	0.438824	0.00118715
Solyc01g009990.3	Solyc01g009990	Peptidyl-prolyl cis-trans isomerase	0.573424	1.48805	0.035693	IPR002130 Peptidyl-prolyl cis-trans isomerase, cyclophilin-type	GO:0006457		-0.551504	0.682308	0.038906
Solyc08g075750.4	Solyc08g075750	ATP-dependent Clp protease proteolytic subunit	0.561813	1.47612	0.0191621	IPR001907 Peptidase S14, ClpP	GO:0006508		-0.820323	0.566315	0.00595377
Solyc03g116170.3	Solyc03g116170	Nucleosome assembly protein family ( NAP1-RELATED PROTEIN 2, NRP2)	0.559021	1.47327	0.0455507	IPR002164 Nucleosome assembly protein (NAP)	GO:0005634,GO:0042393		-1.29061	0.408777	0.0063126
Solyc04g077050.3	Solyc04g077050	Amino acid permease 6	0.555631	1.46981	0.0337695	IPR013057 Amino acid transporter, transmembrane			0.534895	1.44884	0.0082181
Solyc06g076780.3	Solyc06g076780	Beta-D-glucosidase	0.546486	1.46052	0.0386009	IPR001764 Glycoside hydrolase, family 3, N-terminal	GO:0005515,GO:0005975		1.31696	2.4914	3.7018e-05
Solyc09g010530.3	Solyc09g010530	Cation/H+ antiporter	0.546313	1.46035	0.0271845	IPR006153 Cation/H+ exchanger			1.677	3.19763	0.000728172
Solyc10g008600.3	Solyc10g008600	Unknown Protein	0.545692	1.45972	0.000461267				-0.574737	0.671409	6.31207e-05
Solyc03g082920.4	Solyc03g082920	Heat shock protein	0.544927	1.45895	0.00574145	IPR013126 Heat shock protein 70	GO:0005524,GO:0042623,GO:0051787		-1.03256	0.488843	0.000753708
Solyc02g075620.4	Solyc02g075620	Pectinesterase	0.542136	1.45613	0.0031145				-0.860428	0.550789	6.89978e-05
Solyc11g071620.3	Solyc11g071620	Aldehyde oxidase	0.54131	1.45529	0.007363	IPR016208 Aldehyde oxidase/xanthine dehydrogenase	GO:0009055,GO:0050660,GO:0051536,GO:0055114		0.7883	1.72704	0.00348196
Solyc12g094640.3	Solyc12g094640	Glyceraldehyde-3-phosphate dehydrogenase B	0.537867	1.45182	0.0428073	IPR000173 Glyceraldehyde 3-phosphate dehydrogenase	GO:0008152,GO:0055114		0.696973	1.6211	0.0270244
Solyc04g074310.4	Solyc04g074310	RNA-binding protein 68390-68829 RNA recognition motif, RNP-1	0.535408	1.44935	0.00773124	IPR000504 RNA recognition motif, RNP-1			-0.524321	0.695286	0.000258665
Solyc09g011880.3	Solyc09g011880	chaperone protein dnaJ-like protein	0.533766	1.4477	0.0108031				0.702533	1.62736	0.00143076
Solyc05g056370.4	Solyc05g056370	Receptor like kinase, RLK	0.531669	1.4456	0.0462664				2.15024	4.43902	0.000238602
Solyc04g074300.3	Solyc04g074300	30S ribosomal protein S5	0.531373	1.4453	0.0481497	IPR005711 Ribosomal protein S5, eukaryotic/archaeal			-0.642704	0.640511	0.00221999
Solyc11g150146.1	Solyc11g150146	no data	0.530576	1.44451	0.0379212				-0.701472	0.614944	0.00577362
Solyc03g119060.3	Solyc03g119060	Alpha-dioxygenase 2	0.529586	1.44351	0.00635977	IPR002007 Haem peroxidase, animal			0.998181	1.99748	0.00558897
Solyc01g105680.4	Solyc01g105680	Phototropic-responsive NPH3 family protein	0.528096	1.44202	0.00207818	IPR004249 NPH3	GO:0005515,GO:0009416		0.547657	1.46171	0.00420723
Solyc03g111610.3	Solyc03g111610	HAD-superfamily hydrolase subfamily IA variant 3 containing protein expressed	0.526031	1.43996	0.00267738	IPR005834 Haloacid dehalogenase-like hydrolase	GO:0005515,GO:0008152,GO:0016787		0.537963	1.45192	0.0209014
Solyc10g075103.1	Solyc10g075103	no data	0.515142	1.42913	0.0301194				2.15524	4.45442	0.00543453
Solyc03g025270.3	Solyc03g025270	rRNA 2&apos-O-methyltransferase fibrillarin	0.510593	1.42464	0.0228898	IPR000692 Fibrillarin	GO:0008033,GO:0030515		-1.04309	0.485287	8.7696e-05
Solyc09g091180.3	Solyc09g091180	Chaperonin Cpn60	0.502575	1.41674	0.000772681	IPR001844 Chaperonin Cpn60			-0.779541	0.582552	4.16698e-05
Solyc02g070790.3	Solyc02g070790	3-oxoacyl-(Acyl-carrier-protein) synthase 2	0.48848	1.40297	0.000336173	IPR017568 3-oxoacyl-[acyl-carrier-protein] synthase 2	GO:0004315,GO:0005515,GO:0006633,GO:0008152,GO:0009058		-0.531764	0.691709	5.94595e-05
Solyc02g093070.3	Solyc02g093070	2OG-Fe(II) oxygenase	-0.50651	0.703923	0.00787115	IPR005123 Oxoglutarate and iron-dependent oxygenase			-0.562364	0.677192	0.0038593
Solyc10g078700.3	Solyc10g078700	Squamosa promoter-binding protein 15	-0.512654	0.700932	0.0181783	IPR004333 Transcription factor, SBP-box			0.523045	1.43698	0.0284115
Solyc08g075490.4	Solyc08g075490	9-CIS-EPOXYCAROTENOID DIOXYGENASE	-0.518043	0.698318	0.00282983		GO:0005515		0.49783	1.41209	0.0341677
Solyc06g067890.3	Solyc06g067890	Hydrolase alpha/beta fold family protein	-0.519978	0.697382	0.013911	IPR000073 Alpha/beta hydrolase fold-1			-0.781806	0.581638	0.00417125
Solyc01g007200.2	Solyc01g007200	Unknown Protein	-0.521108	0.696837	0.000455368				-1.28075	0.411582	3.00058e-05
Solyc11g010710.2	Solyc11g010710	AP2-like ethylene-responsive transcription factor	-0.522299	0.696262	0.00275236	IPR001471 Pathogenesis-related transcriptional factor and ERF, DNA-binding			-0.712335	0.610331	0.00103066
Solyc08g080470.3	Solyc08g080470	Calmodulin binding protein	-0.526303	0.694332	0.00417252	IPR000048 IQ calmodulin-binding region			-0.679959	0.624183	0.0018029
Solyc03g114940.3	Solyc03g114940	Cytochrome P450	-0.532601	0.691307	0.00478899				-1.45818	0.363953	0.00310535
Solyc12g019320.2	Solyc12g019320	Multidrug resistance protein mdtK	-0.541042	0.687274	0.00659653	IPR002528 Multi antimicrobial extrusion protein MatE			-1.11651	0.461209	0.000483729
Solyc08g079100.3	Solyc08g079100	CRABS CLAW (Fragment)	-0.541474	0.687068	0.0285277	IPR006780 YABBY protein	GO:0003700,GO:0005515		-1.88302	0.271115	0.00124809
Solyc12g009220.2	Solyc12g009220	Jasmonate ZIM-domain protein 1	-0.54803	0.683953	0.00207894	IPR010399 Tify	GO:0005515		-0.746026	0.596244	0.000817128
Solyc07g062840.3	Solyc07g062840	GOBLET	-0.552137	0.682009	0.00116612	IPR003441 No apical meristem (NAM) protein			-1.12589	0.458219	0.000397777
Solyc06g011540.4	Solyc06g011540	Myosin	-0.552211	0.681974	0.0144358	IPR001609 Myosin head, motor region			0.549341	1.46342	0.0174535
Solyc06g051320.3	Solyc06g051320	Transferase family protein	-0.553747	0.681248	0.0242109	IPR003480 Transferase			-1.4283	0.371569	0.000103347
Solyc07g055180.3	Solyc07g055180	Receptor protein kinase-like protein	-0.573215	0.672117	0.0134431	IPR002290 Serine/threonine protein kinase			-1.31883	0.40086	0.000187684
Solyc02g080200.4	Solyc02g080200	Pectinesterase	-0.577089	0.670315	0.0403124	IPR000070 Pectinesterase, catalytic			-0.560008	0.678298	0.0159657
Solyc06g069430.3	Solyc06g069430	FRUITFULL-like MADS-box 1	-0.581278	0.668371	0.021513	IPR002487 Transcription factor, K-box	GO:0005634,GO:0046982		0.544119	1.45813	0.0449902
Solyc05g008300.3	Solyc05g008300	Unknown Protein	-0.584132	0.667051	0.0181734				-1.66832	0.31462	0.00131595
Solyc05g007870.3	Solyc05g007870	R2R3MYB transcription factor 117	-0.594289	0.662371	0.00729211	IPR015495 Myb transcription factor			-1.09297	0.468797	0.00251929
Solyc05g009500.3	Solyc05g009500	Peptide transporter	-0.60339	0.658205	0.0231708	IPR000109 TGF-beta receptor, type I/II extracellular region			1.06237	2.08835	0.00385264
Solyc05g018413.1	Solyc05g018413	no data	-0.606971	0.656574	0.0429069				-0.902545	0.534942	0.0181442
Solyc11g071290.2	Solyc11g071290	Alcohol dehydrogenase	-0.609645	0.655358	0.0238289	IPR002085 Alcohol dehydrogenase superfamily, zinc-containing			-0.541277	0.687162	0.0293646
Solyc01g098500.3	Solyc01g098500	Glucose transporter 8	-0.612039	0.654271	0.000135345	IPR003663 Sugar/inositol transporter	GO:0016020,GO:0016021		0.850249	1.80281	0.0024507
Solyc05g018403.1	Solyc05g018403	SlTGLe25 (https://doi.org/10.3390/ijms22031387)	-0.612837	0.65391	0.0411195				-0.923066	0.527387	0.0172808
Solyc01g101240.4	Solyc01g101240	Aspartic proteinase	-0.616516	0.652244	0.045427	IPR001461 Peptidase A1	GO:0004190,GO:0006508,GO:0006629		0.645106	1.56385	0.0397818
Solyc01g056850.3	Solyc01g056850	CTP synthase	-0.618828	0.6512	0.0274274	IPR004468 CTP synthase			-0.577202	0.670263	0.0075184
Solyc03g119310.3	Solyc03g119310	Unknown Protein	-0.619287	0.650993	0.0404523				-1.03177	0.48911	0.0132459
Solyc02g077560.3	Solyc02g077560	Auxin response factor 3	-0.620754	0.650331	0.00391625	IPR010525 Auxin response factor	GO:0003700,GO:0005634,GO:0006355,GO:0032776		-0.632647	0.644992	0.00102151
Solyc07g056570.1	Solyc07g056570	9-cis-epoxycarotenoid dioxygenase	-0.633167	0.644759	0.0289454		GO:0045549		1.07701	2.10966	0.011072
Solyc08g081710.3	Solyc08g081710	Unknown Protein	-0.634013	0.644381	0.00937087				-0.935097	0.523007	0.00174013
Solyc02g092820.4	Solyc02g092820	Indole-3-acetic acid-amido synthetase GH3.8	-0.636275	0.643372	0.00282628	IPR004993 GH3 auxin-responsive promoter	GO:0010279		-1.57476	0.335698	5.80529e-05
Solyc03g114830.3	Solyc03g114830	FRUITFULL-like MADS-box 2	-0.642332	0.640677	0.0112599	IPR002487 Transcription factor, K-box	GO:0005515,GO:0005634		0.547853	1.46191	0.0173162
Solyc02g080330.4	Solyc02g080330	Cytochrome P450	-0.647138	0.638546	0.0211909		GO:0019825,GO:0020037,GO:0055114		-1.30511	0.404691	0.00383743
Solyc01g088400.4	Solyc01g088400	CER1	-0.672623	0.627365	0.0094641	IPR006694 Fatty acid hydroxylase	GO:0005783,GO:0009924		-1.13718	0.454648	0.000207504
Solyc12g006220.3	Solyc12g006220	putative zinc finger protein CONSTANS-LIKE 9-like [Capsicum annuum]	-0.67428	0.626645	0.00171203				1.88262	3.68745	0.00776353
Solyc09g074270.3	Solyc09g074270	Acetyl esterase	-0.68611	0.621527	0.00809839	IPR013094 Alpha/beta hydrolase fold-3	GO:0005515,GO:0008152		-0.52487	0.695022	0.00132756
Solyc04g054740.3	Solyc04g054740	Inositol-3-phosphate synthase	-0.690459	0.619656	0.0223431	IPR002587 Myo-inositol-1-phosphate synthase	GO:0008152,GO:0008654,GO:0042802		1.2249	2.33739	0.00389158
Solyc02g090220.3	Solyc02g090220	Dof zinc finger protein	-0.707428	0.612411	0.0107238	IPR003851 Zinc finger, Dof-type			-1.3375	0.395706	0.00248151
Solyc07g041640.3	Solyc07g041640	Growth-regulating factor 1	-0.71285	0.610114	0.00228412	IPR014977 WRC	GO:0005634		-1.54166	0.343489	0.000368565
Solyc09g064230.3	Solyc09g064230	Phosphoribosylanthranilate transferase (Fragment)	-0.719881	0.607148	0.0430104	IPR013583 Phosphoribosyltransferase C-terminal, plant			-0.992368	0.502652	0.00332695
Solyc12g006210.1	Solyc12g006210	ATP synthase subunit beta chloroplastic	-0.737265	0.599876	0.0139003				2.15972	4.46829	0.00467766
Solyc12g008800.3	Solyc12g008800	MYB transcription factor	-0.742772	0.59759	0.00536838	IPR006447 Myb-like DNA-binding region, SHAQKYF class	GO:0003677		-0.543219	0.686238	0.0394434
Solyc03g006830.3	Solyc03g006830	MADS-box transcription factor 2	-0.757669	0.591451	0.00258826	IPR002100 Transcription factor, MADS-box	GO:0003700,GO:0005515,GO:0005634		-0.517854	0.69841	0.0225388
Solyc03g019710.3	Solyc03g019710	LETDR8 MADS-box transcription factor	-0.78667	0.57968	0.0238988	IPR002100 Transcription factor, MADS-box			1.23956	2.36127	0.00712833
Solyc01g006320.4	Solyc01g006320	Non-race specific disease resistance protein 1-like protein b	-0.798943	0.57477	0.0452393	IPR010847 Harpin-induced 1	GO:0004871,GO:0005515		-0.981453	0.506469	0.0259261
Solyc04g009820.3	Solyc04g009820	Calcium-responsive transactivator	-0.806787	0.571653	0.0262798	IPR007726 SSXT			-1.86801	0.273952	0.0029215
Solyc12g005020.2	Solyc12g005020	Ring H2 finger protein	-0.809439	0.570604	0.0341878	IPR018957 Zinc finger, C3HC4 RING-type	GO:0005141,GO:0008270		-1.17132	0.444016	0.0151251
Solyc08g074683.1	Solyc08g074683	no data	-0.811362	0.569844	0.0160176				-1.90677	0.26669	0.00268704
Solyc02g014750.2	Solyc02g014750	Storekeeper protein (AHRD V1 *-*- Q94IK2_SOLTU); contains Interpro domain(s) IPR007592 Protein of unknown function DUF573	-0.816864	0.567675	0.00699888	IPR007592 Protein of unknown function DUF573			-0.731878	0.60212	0.00610999
Solyc01g006400.4	Solyc01g006400	Cysteine-rich extensin-like protein-4	-0.821283	0.565938	0.0190404				-1.63565	0.321826	0.000276018
Solyc02g030460.2	Solyc02g030460	Sh4 homologue protein (AHRD V1 *-*- B6ZKI3_9POAL); contains Interpro domain(s) IPR017877 MYB-like	-0.823165	0.565201	0.0123789	IPR017877 MYB-like			-1.18763	0.439023	1.56751e-05
Solyc11g012130.2	Solyc11g012130	Blue copper protein	-0.824153	0.564814	0.0479416	IPR008972 Cupredoxin	GO:0009055		-0.889528	0.539791	0.0379975
Solyc04g017620.4	Solyc04g017620	Phosphatidylinositol-4-phosphate 5-kinase 9 (AHRD V1 ***- B6SXI7_MAIZE); contains Interpro domain(s) IPR016034 Phosphatidylinositol-4-phosphate 5-kinase, core, subgroup	-0.82501	0.564478	0.0316123	IPR016034 Phosphatidylinositol-4-phosphate 5-kinase, core, subgroup			0.874651	1.83356	0.0455551
Solyc06g074390.3	Solyc06g074390	Fatty acyl coA reductase	-0.832374	0.561604	0.00529702	IPR013120 Male sterility, NAD-binding	GO:0008152,GO:0016627,GO:0080019		-1.51693	0.349429	0.000962787
Solyc01g091170.3	Solyc01g091170	Agmatinase	-0.855762	0.552573	0.0231977	IPRIPR006035 Ureohydrolase	GO:0046872,GO:0055114		-0.619497	0.650898	0.044107
Solyc02g081670.1	Solyc02g081670	Anantha: A homologue of UNUSUAL FLORAL ORGANS (UFO) - an F-box protein involved in transcriptional co-activation with the transcription factor LEAFY (LFY). UFO affects floral organ identity in the 2nd and 3rd whorls. In tomato, ANANTHA regulates infloresc	-0.866273	0.548562	0.00610943	IPR001810 Cyclin-like F-box	GO:0008134, GO:0004842		-0.904175	0.534338	0.00477009
Solyc05g053550.3	Solyc05g053550	chalcone synthase 2	-0.873294	0.545899	0.0347924	IPR011141 Polyketide synthase, type III			1.30399	2.46911	0.0123459
Solyc07g052900.1	Solyc07g052900	Os09g0451700 protein (Fragment)	-0.90455	0.534199	0.0471407	IPR007592 Protein of unknown function DUF573			-0.600841	0.659369	0.0131866
Solyc01g091010.3	Solyc01g091010	YABBY-like transcription factor CRABS CLAW-like protein	-0.928592	0.525371	0.001247	IPR006780 YABBY protein	GO:0003700,GO:0005515		-2.11345	0.231094	0.000643544
Solyc06g150133.1	Solyc06g150133	no data	-0.932774	0.52385	0.00991565				-0.945568	0.519225	0.00775057
Solyc01g010185.1	Solyc01g010185	no data	-0.953589	0.516346	0.0263357				0.880457	1.84096	0.0148989
Solyc12g096780.2	Solyc12g096780	Mitochondrial trans-2-enoyl-CoA reductase	-0.974525	0.508907	0.0385564	IPR002085 Alcohol dehydrogenase superfamily, zinc-containing	GO:0008152,GO:0016491,GO:0055114		-1.53813	0.344333	0.0134851
Solyc06g060360.3	Solyc06g060360	Universal stress protein family protein (AHRD V1 ***- A8IXG1_BRACM)	-0.978255	0.507593	0.00296599	IPR006016 UspA			-1.63129	0.322799	0.000911827
Solyc12g038510.2	Solyc12g038510	MADS box transcription factor 11	-1.00226	0.499219	0.00829925	IPR002487 Transcription factor, K-box	GO:0005634		-0.962746	0.51308	0.00855768
Solyc05g010425.1	Solyc05g010425	no data	-1.01254	0.495674	0.000287024				-1.8124	0.284717	6.93799e-05
Solyc06g076870.4	Solyc06g076870	60S acidic ribosomal protein P0 (AHRD V1 ***- D7LEE5_ARALY); contains Interpro domain(s) IPR001790 Ribosomal protein L10	-1.05797	0.480308	0.00890232	IPR001790 Ribosomal protein L10			-1.07415	0.474951	0.00837164
Solyc11g011380.2	Solyc11g011380	Glutamine Synthetase	-1.07461	0.474801	0.0193442	IPR008146 Glutamine synthetase, catalytic region			-0.865093	0.549011	0.0183355
Solyc04g054800.3	Solyc04g054800	Unknown Protein	-1.14155	0.453273	0.00137463	IPR010369 Protein of unknown function DUF966			-0.9467	0.518818	0.00288981
Solyc05g015840.3	Solyc05g015840	Squamosa promoter-binding protein 13	-1.15822	0.448066	0.000460019	IPR004333 Transcription factor, SBP-box	GO:0005634		-0.817232	0.56753	0.00940258
Solyc11g068890.2	Solyc11g068890	NHL1 (Fragment) (AHRD V1 **-- B0LZK8_ARATH); contains Interpro domain(s) IPR010847 Harpin-induced 1	-1.16677	0.445419	0.0115341	IPR010847 Harpin-induced 1			-1.96071	0.256902	0.00104475
Solyc05g015750.3	Solyc05g015750	SEPALLATA3	-1.17201	0.443803	0.0291011	IPRIPR002487 Transcription factor, K-box	GO:0003700,GO:0005515,GO:0005634		-1.11501	0.461687	0.031216
Solyc02g089200.4	Solyc02g089200	TM29 belongs to the SEPALLATA (SEP) subfamily of the MADS-box gene family.	-1.22751	0.427053	0.0336491	IPRIPR002487 Transcription factor, K-box	GO:0003700,GO:0005515,GO:0005634		-1.02644	0.49092	0.0488192
Solyc06g073587.1	Solyc06g073587	no data	-1.23193	0.425747	0.00647555				-1.20844	0.432737	0.00684476
Solyc05g056620.2	Solyc05g056620	Macrocalyx belongs to the APETALA1/FRUIT-FULL (AP1/FUL) subfamily of the MADS-box gene family.	-1.24246	0.42265	0.000717777	IPRIPR002487 Transcription factor, K-box	GO:0046982		-0.842685	0.557605	0.00517661
Solyc08g074630.2	Solyc08g074630	Polyphenol oxidase	-1.26607	0.415791	0.0084404	IPR016213 Polyphenol oxidase, plant	GO:0008152,GO:0055114		-2.60456	0.164418	0.000393683
Solyc01g105450.4	Solyc01g105450	ABC transporter G family member 11 (AHRD V1 ***- AB11G_ARATH); contains Interpro domain(s) IPR013525 ABC-2 type transporter	-1.32099	0.400259	0.000640334	IPR013525 ABC-2 type transporter			-0.92119	0.528073	0.00457392
Solyc10g007800.3	Solyc10g007800	Meiosis 5 (AHRD V1 *-*- B6T5X0_MAIZE)	-1.32324	0.399638	0.0198952				-0.989832	0.503536	0.0438044
Solyc07g061750.4	Solyc07g061750	Ankyrin repeat family protein-like (AHRD V1 **-- Q6ERI3_ORYSJ); contains Interpro domain(s) IPR002110 Ankyrin	-1.3463	0.393299	0.00395683	IPR002110 Ankyrin			-1.12322	0.459067	0.00131944
Solyc01g093960.3	Solyc01g093960	MADS box transcription factor	-1.36842	0.387315	0.0151192	IPR002487 Transcription factor, K-box	GO:0005515,GO:0005634		-1.06873	0.47674	0.024551
Solyc03g006360.3	Solyc03g006360	Auxin-repressed protein	-1.40719	0.377044	0.0263848	IPR008406 Dormancyauxin associated			2.60348	6.07751	0.0128764
Solyc11g020960.2	Solyc11g020960	Proteinase inhibitor II	-1.47561	0.35958	0.0346339	IPR003465 Proteinase inhibitor I20, Pin2	GO:0004867		-2.28757	0.204821	0.00848969
Solyc03g114850.4	Solyc03g114850	Squamosa promoter-binding protein 6a	-1.57813	0.334916	0.00186904	IPR004333 Transcription factor, SBP-box	GO:0005634		-0.954106	0.516161	0.00458164
Solyc10g009410.1	Solyc10g009410	Aspartic proteinase nepenthesin I	-1.68264	0.311512	0.00957213	IPR001461 Peptidase A1	GO:0006508		-0.964807	0.512347	0.0239632
Solyc03g119590.1	Solyc03g119590	NIMIN2c protein (AHRD V1 ***- A0FJY4_TOBAC)	-1.6836	0.311305	0.01293				-1.04401	0.484979	0.0360747
Solyc01g006390.2	Solyc01g006390	Cysteine-rich extensin-like protein-4	-1.72876	0.301712	0.00445362				-1.75532	0.296208	0.00585855
Solyc03g098710.1	Solyc03g098710	Kunitz-type proteinase inhibitor A4 (Fragment)	-2.10746	0.232054	0.0216824	IPR011065 Kunitz inhibitor ST1-like	GO:0004866,GO:0004867,GO:0015066		-2.16803	0.222514	0.0192787
Solyc07g006380.3	Solyc07g006380	Defensin-like protein	-3.05113	0.120648	0.0127129	IPR008177 Gamma Purothionin	GO:0006952		-1.60334	0.329114	0.0446124
